# Accuracy of functional gene community detection in *Saccharomyces cerevisiae* by maximizing Generalized Modularity Density

**DOI:** 10.1101/2022.12.28.522153

**Authors:** Pramesh Singh, Jiahao Guo, Jing Li, Urminder Singh, Eve Syrkin Wurtele, Kevin E. Bassler

## Abstract

Identifying functionally-cohesive gene communities from large data sets of expression data for individual genes is a key approach to understanding the molecular components of biological processes. Here, we compare the accuracy of twelve different approaches to infer gene co-expression networks and then find gene communities within the networks. Among the approaches used are ones involving a recently developed clustering method that identifies communities by maximizing *Generalized Modularity Density* (*Q_g_*). RNA-Seq data from 691 samples of *S. cerevisiae* (yeast) are analyzed. These data have been obtained from organisms grown under diverse environmental and developmental conditions and encompass varied mutant lines. To assess the accuracy of different approaches, we introduce a statistical measure, the Average Adjusted Rand Index (AARI) score, which compares their results to Gene Ontology (GO) term associations. Inferring gene networks using the *Context Likelihood of Relatedness* (CLR) and subsequently clustering by maximizing Generalized Modularity Density is found to identify the most significant functional communities. Also, to quantify the extent to which the identified communities are biologically relevant, a GO term enrichment analysis is performed. The results indicate that many of the communities found by maximizing Generalized Modularity Density are enriched in genes with known biological functions. Furthermore, some of the communities contain genes of unknown function, enabling inference of potentially novel functional interactions involving these genes. Furthermore, some genes are species-specific orphan genes; assignment of these orphan genes to communities enriched in a particular biological process provides a method to infer the biological process in which they are involved. We focus on a few communities that are highly significantly enriched in a particular biological process, and develop experimentally-testable predictions about the orphan genes in these communities.

**Author summary:** Finding gene communities that are of biological relevance from expression profiles of individual genes is a critical approach to understanding biological processes and their molecular components. Various computational methods have been developed to infer underlying metabolic and regulatory networks and to identify functional communities of genes. Which network inference and clustering methods works best to achieve this goal has largely remained an open question. Here, using genome-wide transcriptomic data for *S. cerevisiae*, we systematically compare the effectiveness of several commonly used network inference and clustering methods. We rank these methods by comparing the clusters obtained by different methods to Gene Ontology (GO) terms. We find that inferring gene networks using a method known as the Context Likelihood of Relatedness (CLR) and subsequently clustering by maximizing Generalized Modularity Density identifies the most significant functional communities.
