## Supplementary material for "Accuracy of functional gene community detection in *Saccharomyces cerevisiae* by maximizing Generalized Modularity Density": Enrichment-Qg(f)

### Sheet: Sheet 1
community	name	genes in community	genes in GO term	genes in common	p.adjusted	#orphans
5	structural constituent of ribosome	191	220	129	1.09811e-152	0
70	RNA-DNA hybrid ribonuclease activity	55	48	40	2.66001e-80	0
70	DNA-directed DNA polymerase activity	55	61	40	4.15579e-73	0
70	ATP binding	55	664	42	8.45157e-29	0
27	endonucleolytic cleavage in ITS1 to separate SSU-rRNA from 5.8S rRNA and LSU-rRNA from tricistronic rRNA transcript (SSU-rRNA, 5.8S rRNA, LSU-rRNA)	181	43	25	2.34341e-26	0
27	endonucleolytic cleavage to generate mature 5'-end of SSU-rRNA from (SSU-rRNA, 5.8S rRNA, LSU-rRNA)	181	32	22	1.55611e-25	0
27	endonucleolytic cleavage in 5'-ETS of tricistronic rRNA transcript (SSU-rRNA, 5.8S rRNA, LSU-rRNA)	181	31	21	3.74232e-24	0
5	rRNA export from nucleus	191	18	15	3.05143e-19	0
112	structural constituent of ribosome	17	220	15	8.05927e-19	0
1	cytochrome-c oxidase activity	19	20	8	7.2783e-15	9
106	mitochondrial electron transport, ubiquinol to cytochrome c	39	13	8	1.24895e-14	0
106	ubiquinol-cytochrome-c reductase activity	39	9	7	6.16844e-14	0
40	phosphopyruvate hydratase activity	30	38	10	1.26089e-13	0
40	pyruvate kinase activity	30	38	10	1.26089e-13	0
40	phosphoglycerate kinase activity	30	38	10	1.26089e-13	0
106	proton-transporting ATP synthase activity, rotational mechanism	39	17	8	2.14268e-13	0
106	cytochrome-c oxidase activity	39	20	8	1.02774e-12	0
116	threonine-type endopeptidase activity	12	14	6	1.0338e-12	0
116	proteasomal ubiquitin-independent protein catabolic process	12	15	6	1.62024e-12	0
27	RNA secondary structure unwinding	181	27	13	3.0907e-12	0
106	mitochondrial electron transport, cytochrome c to oxygen	39	14	7	5.07374e-12	0
738	pyridoxal 5'-phosphate synthase (glutamine hydrolysing) activity	4	6	4	1.28733e-11	0
1013	asparaginase activity	5	5	4	4.05478e-11	1
19	ascospore wall assembly	18	50	7	2.75331e-09	0
1005	'de novo' IMP biosynthetic process	6	9	4	3.18632e-09	0
1025	proton-transporting ATP synthase activity, rotational mechanism	4	17	4	3.54001e-09	0
670	siderophore transmembrane transport	3	6	3	1.49228e-08	0
1084	biotin biosynthetic process	3	6	3	3.8574e-08	0
1025	protein complex oligomerization	4	6	3	5.14863e-08	0
312	sulfate assimilation, phosphoadenylyl sulfate reduction by phosphoadenylyl-sulfate reductase (thioredoxin)	11	3	3	5.76075e-08	0
256	structural constituent of ribosome	18	220	9	5.77437e-08	0
1	heme binding	19	27	5	9.73863e-08	9
106	succinate dehydrogenase (ubiquinone) activity	39	6	4	1.01056e-07	0
58	mannose binding	4	7	3	1.12287e-07	0
167	galactose catabolic process via UDP-galactose	4	5	3	1.13722e-07	0
27	RNA polymerase III activity	181	17	8	1.23302e-07	0
40	glucose-6-phosphate dehydrogenase activity	30	16	5	1.42866e-07	0
40	ribulose-phosphate 3-epimerase activity	30	16	5	1.42866e-07	0
40	ribose-5-phosphate isomerase activity	30	16	5	1.42866e-07	0
40	pentose-phosphate shunt, non-oxidative branch	30	16	5	1.42866e-07	0
40	sedoheptulose-7-phosphate:D-glyceraldehyde-3-phosphate glyceronetransferase activity	30	16	5	1.42866e-07	0
40	pentose-phosphate shunt, oxidative branch	30	16	5	1.42866e-07	0
40	transketolase activity	30	16	5	1.42866e-07	0
40	phosphogluconate dehydrogenase (decarboxylating) activity	30	16	5	1.42866e-07	0
40	gluconolactonase activity	30	17	5	1.98885e-07	0
1	Group I intron splicing	19	12	4	2.04218e-07	9
694	urea cycle	8	5	3	2.29916e-07	0
739	cyanamide metabolic process	2	2	2	4.48397e-07	0
739	cyanamide hydratase activity	2	2	2	4.48397e-07	0
599	proteasome-activating ATPase activity	7	6	3	5.1167e-07	0
221	histidine biosynthetic process	4	10	3	7.38169e-07	0
26	structural constituent of nuclear pore	65	26	7	1.13705e-06	0
40	triose-phosphate isomerase activity	30	10	4	1.3897e-06	0
349	eisosome assembly	13	11	4	1.40165e-06	0
672	mannitol dehydrogenase activity	3	2	2	1.79359e-06	1
599	proteasome regulatory particle assembly	7	11	3	2.10534e-06	0
599	positive regulation of RNA polymerase II transcriptional preinitiation complex assembly	7	12	3	2.49396e-06	0
1062	farnesyl diphosphate biosynthetic process, mevalonate pathway	2	2	2	2.85853e-06	0
315	maltose catabolic process	3	2	2	3.36297e-06	0
315	glucan 1,4-alpha-maltotriohydrolase activity	3	2	2	3.36297e-06	0
315	maltose alpha-glucosidase activity	3	2	2	3.36297e-06	0
738	GMP synthase (glutamine-hydrolyzing) activity	4	3	2	3.99081e-06	0
996	water channel activity	2	5	2	5.16902e-06	0
996	cellular water homeostasis	2	5	2	5.16902e-06	0
996	glycerol channel activity	2	5	2	5.16902e-06	0
1005	'de novo' AMP biosynthetic process	6	2	2	5.7882e-06	0
495	glycine dehydrogenase (decarboxylating) activity	2	4	2	6.13743e-06	0
644	tubulin complex assembly	6	10	3	7.04296e-06	0
857	superoxide dismutase activity	2	7	2	7.29765e-06	0
315	alpha-1,4-glucosidase activity	3	3	2	7.56585e-06	0
174	potassium:proton antiporter activity	24	4	3	1.03217e-05	0
487	mannitol transport	2	4	2	1.1266e-05	0
487	sorbitol transport	2	4	2	1.1266e-05	0
201	ATP binding	33	664	15	1.28605e-05	0
411	structural constituent of ribosome	6	220	5	1.29053e-05	0
25	protein O-linked mannosylation	40	12	4	1.44151e-05	0
345	negative regulation of mating-type specific transcription from RNA polymerase II promoter	2	4	2	1.45729e-05	0
308	structural constituent of nuclear pore	9	26	4	1.55793e-05	0
144	structural constituent of ribosome	6	220	5	1.59756e-05	0
199	meiotic telophase I	17	114	6	1.60558e-05	4
738	glutaminase activity	4	6	2	1.63799e-05	0
738	pyridoxine biosynthetic process	4	6	2	1.63799e-05	0
27	RNA polymerase I activity	181	14	6	1.64089e-05	0
431	positive regulation of starch catabolic process by positive regulation of transcription from RNA polymerase II promoter	3	3	2	1.75906e-05	0
308	nuclear pore distribution	9	9	3	2.20023e-05	0
905	oligo-1,6-glucosidase activity	2	5	2	2.29803e-05	0
161	protein heterodimerization activity	4	33	3	2.34372e-05	0
315	sucrose alpha-glucosidase activity	3	6	2	2.5211e-05	0
1	mitochondrial electron transport, cytochrome c to oxygen	19	14	3	2.67605e-05	9
431	positive regulation of pseudohyphal growth by positive regulation of transcription from RNA polymerase II promoter	3	4	2	2.81418e-05	0
431	positive regulation of invasive growth in response to glucose limitation by positive regulation of transcription from RNA polymerase II promoter	3	4	2	2.81418e-05	0
312	bicarbonate transport	11	2	2	2.89589e-05	0
312	sulfite reductase (NADPH) activity	11	2	2	2.89589e-05	0
312	oxalate transmembrane transporter activity	11	2	2	2.89589e-05	0
521	structural constituent of ribosome	4	220	4	3.10353e-05	0
106	mitochondrial electron transport, succinate to ubiquinone	39	7	3	3.19798e-05	0
944	galactose transport	2	6	2	3.32094e-05	0
236	structural constituent of ribosome	7	220	5	3.91848e-05	0
858	mannan endo-1,6-alpha-mannosidase activity	4	2	2	4.27098e-05	0
467	fatty-acyl-CoA synthase activity	6	2	2	5.14255e-05	0
5	endonucleolytic cleavage to generate mature 3'-end of SSU-rRNA from (SSU-rRNA, 5.8S rRNA, LSU-rRNA)	191	5	4	5.18008e-05	0
100	GPI-anchor transamidase activity	44	5	3	5.67697e-05	0
100	attachment of GPI anchor to protein	44	5	3	5.67697e-05	0
89	Ran GTPase binding	45	15	4	5.7586e-05	0
19	chitin deacetylase activity	18	2	2	5.86839e-05	0
1056	glutaminase activity	3	6	2	8.47091e-05	0
1056	pyridoxine biosynthetic process	3	6	2	8.47091e-05	0
1056	pyridoxal 5'-phosphate synthase (glutamine hydrolysing) activity	3	6	2	8.47091e-05	0
161	global genome nucleotide-excision repair	4	7	2	8.81437e-05	0
487	mannose transport	2	16	2	9.01277e-05	0
40	6-phosphofructokinase activity	30	9	3	9.69818e-05	0
89	translation initiation factor activity	45	37	5	9.92913e-05	0
467	[acyl-carrier-protein] S-malonyltransferase activity	6	3	2	0.000102805	0
27	mRNA pseudouridine synthesis	181	6	4	0.000104603	0
306	RNA polymerase II C-terminal domain phosphoserine binding	55	5	3	0.000104661	0
589	tryptophan biosynthetic process	3	6	2	0.000105046	0
944	mannose transport	2	16	2	0.00010627	0
689	meiotic telophase I	3	114	3	0.000118148	0
1061	cyclin-dependent protein serine/threonine kinase activity	5	42	3	0.000123549	0
40	fructose-bisphosphate aldolase activity	30	10	3	0.000135471	0
1061	cyclin binding	5	46	3	0.000136003	0
619	rRNA primary transcript binding	2	9	2	0.000150073	0
312	chloride transmembrane transport	11	4	2	0.000150588	0
89	ATP binding	45	664	16	0.000166665	0
664	structural constituent of ribosome	5	220	4	0.000206992	0
123	U4 snRNA 3'-end processing	14	15	3	0.000216356	0
123	exonucleolytic trimming to generate mature 3'-end of 5.8S rRNA from tricistronic rRNA transcript (SSU-rRNA, 5.8S rRNA, LSU-rRNA)	14	18	3	0.000216356	0
123	nuclear-transcribed mRNA catabolic process, 3'-5' exonucleolytic nonsense-mediated decay	14	17	3	0.000216356	0
123	nuclear polyadenylation-dependent mRNA catabolic process	14	20	3	0.000216356	0
123	polyadenylation-dependent snoRNA 3'-end processing	14	15	3	0.000216356	0
123	snoRNA polyadenylation	14	18	3	0.000216356	0
123	nuclear polyadenylation-dependent tRNA catabolic process	14	16	3	0.000216356	0
492	xenobiotic-transporting ATPase activity	3	10	2	0.000252502	0
123	nuclear-transcribed mRNA catabolic process, non-stop decay	14	22	3	0.000259078	0
123	nonfunctional rRNA decay	14	23	3	0.000277008	0
1008	ATP export	2	17	2	0.000291458	0
161	transfer RNA gene-mediated silencing	4	14	2	0.000292131	0
306	regulation of transcription-coupled nucleotide-excision repair	55	7	3	0.000304105	0
25	dolichyl-phosphate-mannose-protein mannosyltransferase activity	40	9	3	0.000332522	0
201	meiotic telophase I	33	114	6	0.00033677	0
557	4 iron, 4 sulfur cluster binding	3	28	2	0.000420584	0
585	mannose transport	3	16	2	0.000468496	0
308	maintenance of chromatin silencing at telomere	9	5	2	0.000471479	0
599	threonine-type endopeptidase activity	7	14	2	0.000484549	0
599	proteasomal ubiquitin-independent protein catabolic process	7	15	2	0.000531679	0
5	endonucleolytic cleavage in ITS1 to separate SSU-rRNA from 5.8S rRNA and LSU-rRNA from tricistronic rRNA transcript (SSU-rRNA, 5.8S rRNA, LSU-rRNA)	191	43	8	0.000533334	0
18	alpha,alpha-trehalose-phosphate synthase (UDP-forming) activity	81	4	3	0.00055642	0
18	trehalose-phosphatase activity	81	4	3	0.00055642	0
25	ER-associated misfolded protein catabolic process	40	11	3	0.00059734	0
581	actin lateral binding	7	2	2	0.00060853	0
986	'de novo' pyrimidine nucleobase biosynthetic process	3	9	2	0.000616408	0
306	positive regulation of transcription elongation from RNA polymerase I promoter	55	9	3	0.000626656	0
532	tryptophan biosynthetic process	6	6	2	0.000635726	0
5	small ribosomal subunit rRNA binding	191	8	4	0.000649283	0
622	cell wall mannoprotein biosynthetic process	3	19	2	0.000660074	0
234	translation initiation factor activity	16	37	4	0.000673976	0
100	dolichyl pyrophosphate Man9GlcNAc2 alpha-1,3-glucosyltransferase activity	44	2	2	0.000700896	0
77	heterotrimeric G-protein complex cycle	21	3	2	0.000703658	0
470	threonine-type endopeptidase activity	3	14	2	0.000720231	0
470	proteasomal ubiquitin-independent protein catabolic process	3	15	2	0.000720231	0
772	proton-transporting ATPase activity, rotational mechanism	3	18	2	0.000727623	0
19	galactose transport	18	6	2	0.000742889	0
27	rRNA primary transcript binding	181	9	4	0.000759358	0
1008	multivesicular body sorting pathway	2	56	2	0.000789178	0
201	AT DNA binding	33	3	2	0.000790379	0
184	ubiquitin-ubiquitin ligase activity	5	6	2	0.000831222	0
670	siderophore uptake transmembrane transporter activity	3	1	1	0.000887178	0
670	ferric-enterobactin transport	3	1	1	0.000887178	0
586	phosphatidylinositol-5-phosphate binding	5	9	2	0.000908392	0
256	protein insertion into mitochondrial membrane from inner side	18	6	2	0.000921389	0
18	glucokinase activity	81	5	3	0.000990028	0
18	mannokinase activity	81	5	3	0.000990028	0
18	fructokinase activity	81	5	3	0.000990028	0
1062	organic acid phosphorylation	2	1	1	0.00103479	0
1062	mevalonate kinase activity	2	1	1	0.00103479	0
1062	phosphomevalonate kinase activity	2	1	1	0.00103479	0
34	carnitine O-acetyltransferase activity	187	3	3	0.00104272	5
26	protein targeting to nuclear inner membrane	65	7	3	0.00105513	0
98	GDP binding	53	63	6	0.00107191	0
5	cleavage in ITS2 between 5.8S rRNA and LSU-rRNA of tricistronic rRNA transcript (SSU-rRNA, 5.8S rRNA, LSU-rRNA)	191	9	4	0.00111674	0
77	mating pheromone activity	21	4	2	0.00115714	0
654	DNA replication origin binding	3	33	2	0.0011881	0
586	phosphatidylinositol-4-phosphate binding	5	11	2	0.00123279	0
256	superoxide dismutase activity	18	7	2	0.00124324	0
926	mitochondrial respiratory chain complex IV assembly	3	20	2	0.00125942	0
182	regulation of transcriptional start site selection at RNA polymerase II promoter	9	3	2	0.00126819	0
317	protein targeting to vacuole involved in ubiquitin-dependent protein catabolic process via the multivesicular body sorting pathway	2	22	2	0.00133342	0
317	multivesicular body sorting pathway	2	56	2	0.00133342	0
426	7S RNA binding	5	7	2	0.0013435	0
201	meiotic chromosome condensation	33	4	2	0.00138996	0
201	negative regulation of protein import into nucleus during spindle assembly checkpoint	33	4	2	0.00138996	0
500	high-affinity tryptophan transmembrane transporter activity	2	1	1	0.00139362	0
581	budding cell isotropic bud growth	7	5	2	0.00151878	0
495	aminomethyltransferase activity	2	1	1	0.00152745	0
495	glycine binding	2	1	1	0.00152745	0
148	tRNA gene clustering	6	7	2	0.00155023	0
309	positive regulation of transcription from RNA polymerase II promoter in response to acidic pH	26	4	2	0.00158468	0
557	homoaconitate hydratase activity	3	1	1	0.00174566	0
557	saccharopine dehydrogenase (NADP+, L-glutamate-forming) activity	3	1	1	0.00174566	0
448	reticulophagy	4	9	2	0.00180713	0
448	endoplasmic reticulum disassembly	4	9	2	0.00180713	0
13	negative regulation of chromatin silencing at rDNA	4	8	2	0.00183604	0
13	negative regulation of chromatin silencing at silent mating-type cassette	4	11	2	0.00183604	0
13	positive regulation of transcription from RNA polymerase II promoter in response to heat stress	4	12	2	0.00183604	0
585	hydroxymethylfurfural reductase (NADPH) activity	3	1	1	0.00188818	0
644	unfolded protein binding	6	81	3	0.00194989	0
26	nuclear pore distribution	65	9	3	0.0019566	0
201	DNA double-strand break attachment to nuclear envelope	33	5	2	0.0019623	0
13	negative regulation of chromatin silencing at telomere	4	15	2	0.00204404	0
123	nuclear polyadenylation-dependent CUT catabolic process	14	10	2	0.00210855	0
448	protein localization to pre-autophagosomal structure	4	12	2	0.00220723	0
796	positive regulation of establishment of bipolar cell polarity regulating cell shape	2	1	1	0.00220957	0
431	positive regulation of transcription from RNA polymerase II promoter in response to methylglyoxal	3	1	1	0.00222392	0
79	ATP binding	24	664	11	0.00227746	0
308	posttranscriptional tethering of RNA polymerase II gene DNA at nuclear periphery	9	18	2	0.00229954	0
182	regulation of nucleosome density	9	6	2	0.00237229	0
306	histone acetyltransferase binding	55	3	2	0.00239332	0
1035	ornithine carbamoyltransferase inhibitor activity	2	1	1	0.00240257	0
1035	arginine catabolic process to ornithine	2	1	1	0.00240257	0
1035	arginine catabolic process to proline via ornithine	2	1	1	0.00240257	0
1035	ornithine-oxo-acid transaminase activity	2	1	1	0.00240257	0
1035	arginase activity	2	1	1	0.00240257	0
1035	arginine catabolic process to glutamate	2	1	1	0.00240257	0
215	protein binding involved in protein folding	26	12	3	0.00242364	0
89	ribosomal protein import into nucleus	45	4	2	0.0024731	0
589	indole-3-glycerol-phosphate synthase activity	3	1	1	0.00251088	0
589	anthranilate phosphoribosyltransferase activity	3	1	1	0.00251088	0
26	ARF guanyl-nucleotide exchange factor activity	65	10	3	0.0025184	0
364	cell wall mannoprotein biosynthetic process	4	19	2	0.00263529	0
772	myosin V binding	3	1	1	0.00266781	0
1	proton-transporting ATP synthase activity, rotational mechanism	19	17	2	0.00269041	9
495	glycine decarboxylation via glycine cleavage system	2	2	1	0.00271524	0
18	glucose binding	81	7	3	0.00272517	0
224	structural constituent of ribosome	4	220	3	0.00273005	0
567	protein import into mitochondrial matrix	4	23	2	0.00286517	0
5	'de novo' cotranslational protein folding	191	5	3	0.00291021	0
87	heme oxidation	1	1	1	0.00301306	0
87	heme oxygenase (decyclizing) activity	1	1	1	0.00301306	0
557	aconitate hydratase activity	3	2	1	0.00305439	0
998	trichothecene 3-O-acetyltransferase activity	2	1	1	0.00306885	0
284	potassium:chloride symporter activity	3	1	1	0.0030848	0
222	ATP binding	17	664	8	0.00311272	0
980	pheromone binding	1	2	1	0.00318045	0
980	mating-type a-factor pheromone receptor activity	1	1	1	0.00318045	0
34	fructose 2,6-bisphosphate metabolic process	187	4	3	0.00321925	5
911	allantoicase activity	3	1	1	0.00326414	0
911	cobalt ion binding	3	1	1	0.00326414	0
911	allantoin uptake transmembrane transporter activity	3	1	1	0.00326414	0
911	allantoinase activity	3	1	1	0.00326414	0
911	allantoin transport	3	1	1	0.00326414	0
911	allantoin assimilation pathway	3	1	1	0.00326414	0
585	hydroxymethylfurfural reductase (NADH) activity	3	2	1	0.00337119	0
585	furaldehyde metabolic process	3	2	1	0.00337119	0
431	positive regulation of flocculation via cell wall protein-carbohydrate interaction by positive regulation of transcription from RNA polymerase II promoter	3	2	1	0.00337551	0
98	DNA damage induced protein phosphorylation	53	2	2	0.00344216	0
106	mitochondrial respiratory chain complex III assembly	39	8	2	0.00345728	0
201	tRNA gene clustering	33	7	2	0.00357805	0
98	phosphatidylinositol phosphorylation	53	11	3	0.00359467	0
1005	(S)-2-(5-amino-1-(5-phospho-D-ribosyl)imidazole-4-carboxamido)succinate AMP-lyase (fumarate-forming) activity	6	1	1	0.00359558	0
1005	N6-(1,2-dicarboxyethyl)AMP AMP-lyase (fumarate-forming) activity	6	1	1	0.00359558	0
1005	adenylosuccinate synthase activity	6	1	1	0.00359558	0
1084	adenosylmethionine-8-amino-7-oxononanoate transaminase activity	3	1	1	0.00362095	0
1084	dethiobiotin synthase activity	3	1	1	0.00362095	0
27	pseudouridine synthase activity	181	13	4	0.00369671	0
27	U3 snoRNA binding	181	6	3	0.00397542	0
703	unfolded protein binding	5	81	3	0.00398072	0
98	nuclear export signal receptor activity	53	3	2	0.0040004	0
98	ubiquitin-dependent protein catabolic process via the N-end rule pathway	53	3	2	0.0040004	0
306	snoRNA transcription from an RNA polymerase II promoter	55	4	2	0.00408729	0
306	protein-DNA-RNA complex remodeling	55	4	2	0.00408729	0
306	promoter clearance from RNA polymerase II promoter	55	4	2	0.00408729	0
306	positive regulation of phosphorylation of RNA polymerase II C-terminal domain serine 2 residues	55	4	2	0.00408729	0
182	nucleosome positioning	9	11	2	0.00411949	0
182	nucleosome mobilization	9	12	2	0.0041557	0
1035	ornithine carbamoyltransferase activity	2	2	1	0.00429897	0
589	anthranilate synthase activity	3	2	1	0.00448296	0
589	aspartate kinase activity	3	2	1	0.00448296	0
986	dihydroorotase activity	3	1	1	0.00451958	0
986	dihydroorotate dehydrogenase (fumarate) activity	3	1	1	0.00451958	0
986	6,7-dimethyl-8-ribityllumazine synthase activity	3	1	1	0.00451958	0
221	L-aminoadipate-semialdehyde dehydrogenase activity	4	1	1	0.00457538	0
221	phosphoribosyl-AMP cyclohydrolase activity	4	1	1	0.00457538	0
221	histidinol-phosphate transaminase activity	4	1	1	0.00457538	0
221	phosphoribosyl-ATP diphosphatase activity	4	1	1	0.00457538	0
221	histidinol dehydrogenase activity	4	1	1	0.00457538	0
581	vacuole inheritance	7	19	2	0.00468524	0
581	calmodulin binding	7	19	2	0.00468524	0
89	U3 snoRNA binding	45	6	2	0.00474086	0
18	glycogen (starch) synthase activity	81	2	2	0.00478927	0
141	1,3-beta-glucanosyltransferase activity	75	9	3	0.00482631	0
905	sucrose alpha-glucosidase activity	2	6	1	0.00484249	0
102	negative regulation of ATP-dependent DNA helicase activity	1	1	1	0.00493806	0
705	positive regulation of cell adhesion involved in single-species biofilm formation	1	2	1	0.00506959	0
705	positive regulation of starch catabolic process by positive regulation of transcription from RNA polymerase II promoter	1	3	1	0.00506959	0
705	positive regulation of flocculation via cell wall protein-carbohydrate interaction by positive regulation of transcription from RNA polymerase II promoter	1	2	1	0.00506959	0
917	magnesium ion export from mitochondrion	1	1	1	0.00510546	0
799	ascospore wall assembly	3	50	2	0.00513653	0
26	nuclear localization sequence binding	65	13	3	0.00515276	0
141	protein import into mitochondrial matrix	75	23	4	0.00528708	0
445	biotin-[propionyl-CoA-carboxylase (ATP-hydrolyzing)] ligase activity	2	1	1	0.00530872	0
445	biotin-[methylmalonyl-CoA-carboxytransferase] ligase activity	2	1	1	0.00530872	0
445	biotin-[pyruvate-carboxylase] ligase activity	2	1	1	0.00530872	0
445	biotin-[methylcrotonoyl-CoA-carboxylase] ligase activity	2	1	1	0.00530872	0
445	biotin-[acetyl-CoA-carboxylase] ligase activity	2	1	1	0.00530872	0
654	gene silencing involved in chronological cell aging	3	3	1	0.00544486	0
532	pyridoxal phosphate binding	6	43	2	0.00557667	0
201	rDNA condensation	33	9	2	0.00559118	0
804	proton-dependent oligopeptide secondary active transmembrane transporter activity	4	1	1	0.00562437	0
804	L-methionine secondary active transmembrane transporter activity	4	1	1	0.00562437	0
69	peptidyl-arginine methylation, to symmetrical-dimethyl arginine	2	1	1	0.00566343	0
69	protein-arginine omega-N symmetric methyltransferase activity	2	1	1	0.00566343	0
858	lanosterol synthase activity	4	1	1	0.00566901	0
643	ATP binding	3	664	3	0.00567742	0
899	protein depalmitoylation	2	1	1	0.00569133	0
899	palmitoyl-(protein) hydrolase activity	2	1	1	0.00569133	0
899	acylglycerone-phosphate reductase activity	2	1	1	0.00569133	0
426	SRP-dependent cotranslational protein targeting to membrane, translocation	5	16	2	0.00573088	0
1061	cellular response to vanadate(3-)	5	1	1	0.00574061	0
431	positive regulation of transcription from RNA polymerase II promoter in response to increased salt	3	4	1	0.00583487	0
215	5-phosphoribose 1-diphosphate biosynthetic process	26	5	2	0.00597265	0
215	magnesium ion binding	26	66	4	0.00597265	0
215	ribose phosphate diphosphokinase activity	26	5	2	0.00597265	0
292	glutamate N-acetyltransferase activity	3	1	1	0.00598046	0
292	riboflavin synthase activity	3	1	1	0.00598046	0
1005	IMP cyclohydrolase activity	6	2	1	0.00599013	0
1005	phosphoribosylaminoimidazole carboxylase activity	6	2	1	0.00599013	0
1005	phosphoribosylaminoimidazolecarboxamide formyltransferase activity	6	2	1	0.00599013	0
1005	phosphoribosylaminoimidazolesuccinocarboxamide synthase activity	6	2	1	0.00599013	0
1005	glycine hydroxymethyltransferase activity	6	2	1	0.00599013	0
1005	amidophosphoribosyltransferase activity	6	2	1	0.00599013	0
18	negative regulation of gluconeogenesis	81	10	3	0.00599655	0
753	endochitinase activity	6	1	1	0.00602611	0
753	cellulase activity	6	1	1	0.00602611	0
189	re-entry into mitotic cell cycle after pheromone arrest	7	9	2	0.00603767	0
634	spore membrane bending pathway	3	3	1	0.00606373	0
804	S-adenosyl-L-methionine transmembrane transporter activity	4	2	1	0.00607888	0
804	sphingosine-1-phosphate phosphatase activity	4	2	1	0.00607888	0
221	formate-tetrahydrofolate ligase activity	4	2	1	0.00609898	0
221	methenyltetrahydrofolate cyclohydrolase activity	4	2	1	0.00609898	0
221	10-formyltetrahydrofolate biosynthetic process	4	2	1	0.00609898	0
221	phosphopantetheine binding	4	2	1	0.00609898	0
221	methylenetetrahydrofolate dehydrogenase (NADP+) activity	4	2	1	0.00609898	0
705	positive regulation of pseudohyphal growth by positive regulation of transcription from RNA polymerase II promoter	1	4	1	0.00617167	0
705	positive regulation of invasive growth in response to glucose limitation by positive regulation of transcription from RNA polymerase II promoter	1	4	1	0.00617167	0
1	homing of group II introns	19	1	1	0.00620629	9
1	movement of group I intron	19	1	1	0.00620629	9
694	argininosuccinate lyase activity	8	1	1	0.00637545	0
694	argininosuccinate synthase activity	8	1	1	0.00637545	0
694	methionine synthase activity	8	1	1	0.00637545	0
694	argininosuccinate metabolic process	8	1	1	0.00637545	0
694	5-methyltetrahydropteroyltriglutamate-homocysteine S-methyltransferase activity	8	1	1	0.00637545	0
694	saccharopine dehydrogenase (NAD+, L-lysine-forming) activity	8	1	1	0.00637545	0
694	acetylglutamate kinase activity	8	1	1	0.00637545	0
319	chaperone mediated protein folding requiring cofactor	4	1	1	0.0063981	0
179	polyamine homeostasis	2	1	1	0.00640334	0
27	small-subunit processome assembly	181	2	2	0.00641886	0
27	tRNA (guanine-N7-)-methyltransferase activity	181	2	2	0.00641886	0
418	glutamate synthase (NADH) activity	4	1	1	0.00647249	0
73	methylenetetrahydrofolate dehydrogenase (NAD+) activity	3	1	1	0.00652829	0
73	O-phospho-L-serine:2-oxoglutarate aminotransferase activity	3	1	1	0.00652829	0
112	peptidyltransferase activity	17	1	1	0.006533	0
104	positive regulation of telomerase RNA localization to Cajal body	2	1	1	0.00661199	0
954	dITP diphosphatase activity	2	2	1	0.00689204	0
954	ITP diphosphatase activity	2	1	1	0.00689204	0
954	dUTP diphosphatase activity	2	2	1	0.00689204	0
954	dATP pyrophosphohydrolase activity	2	1	1	0.00689204	0
954	UTP diphosphatase activity	2	1	1	0.00689204	0
954	dGTP diphosphatase activity	2	1	1	0.00689204	0
954	XTP diphosphatase activity	2	1	1	0.00689204	0
954	dTTP diphosphatase activity	2	1	1	0.00689204	0
954	dCTP diphosphatase activity	2	1	1	0.00689204	0
954	GTP diphosphatase activity	2	1	1	0.00689204	0
532	aspartate-semialdehyde dehydrogenase activity	6	1	1	0.00699583	0
532	tryptophan synthase activity	6	1	1	0.00699583	0
455	D-tyrosine catabolic process	2	1	1	0.00723971	0
455	D-leucine catabolic process	2	1	1	0.00723971	0
455	D-leucyl-tRNA(Leu) deacylase activity	2	1	1	0.00723971	0
455	D-tyrosyl-tRNA(Tyr) deacylase activity	2	1	1	0.00723971	0
224	ornithine decarboxylase inhibitor activity	4	1	1	0.00724545	0
66	protein targeting to vacuole involved in ubiquitin-dependent protein catabolic process via the multivesicular body sorting pathway	15	22	3	0.00743853	6
585	galactose transport	3	6	1	0.00744711	0
673	alpha-ketoglutarate reductase activity	2	2	1	0.00745403	0
673	(D)-2-hydroxyglutarate-pyruvate transhydrogenase activity	2	1	1	0.00745403	0
673	(R)-2-hydroxyglutarate dehydrogenase activity	2	2	1	0.00745403	0
673	lactate oxidation	2	2	1	0.00745403	0
662	ketol-acid reductoisomerase activity	5	1	1	0.00748341	0
662	dihydroxy-acid dehydratase activity	5	1	1	0.00748341	0
662	malate dehydrogenase (decarboxylating) (NAD+) activity	5	1	1	0.00748341	0
662	L-allo-threonine aldolase activity	5	1	1	0.00748341	0
688	C-3 sterol dehydrogenase (C-4 sterol decarboxylase) activity	7	1	1	0.00750475	0
688	sterol-4-alpha-carboxylate 3-dehydrogenase (decarboxylating) activity	7	1	1	0.00750475	0
1097	imidazoleglycerol-phosphate dehydratase activity	1	1	1	0.00753264	1
249	aralkylamine N-acetyltransferase activity	6	1	1	0.00759636	0
249	diamine N-acetyltransferase activity	6	1	1	0.00759636	0
581	mitochondrion inheritance	7	29	2	0.00760513	0
654	negative regulation of chromatin silencing involved in replicative cell aging	3	5	1	0.00760854	0
89	endonucleolytic cleavage in 5'-ETS of tricistronic rRNA transcript (SSU-rRNA, 5.8S rRNA, LSU-rRNA)	45	31	3	0.00764083	0
306	RNA polymerase II core promoter sequence-specific DNA binding	55	22	3	0.00768121	0
25	heme binding	40	27	3	0.00769876	0
79	positive regulation of actin cytoskeleton reorganization	24	7	2	0.00775128	0
492	ATP binding	3	664	3	0.00778657	0
13	negative regulation of phosphatidylcholine biosynthetic process by negative regulation of transcription from RNA polymerase II promoter	4	1	1	0.00783023	0
13	negative regulation of phosphatidylserine biosynthetic process by negative regulation of transcription from RNA polymerase II promoter	4	1	1	0.00783023	0
696	isopropylmalate transmembrane transporter activity	4	1	1	0.00785627	0
696	3-isopropylmalate dehydratase activity	4	1	1	0.00785627	0
201	mitotic spindle organization in nucleus	33	11	2	0.0078667	0
201	axial cellular bud site selection	33	11	2	0.0078667	0
671	CAAX-protein geranylgeranyltransferase activity	2	2	1	0.00786677	0
671	protein farnesyltransferase activity	2	2	1	0.00786677	0
671	D-amino-acid N-acetyltransferase activity	2	2	1	0.00786677	0
671	cellular detoxification of nitrogen compound	2	2	1	0.00786677	0
995	inorganic anion exchanger activity	4	1	1	0.00798331	0
673	D-lactate dehydrogenase (cytochrome) activity	2	3	1	0.00801632	0
673	phosphoglycerate dehydrogenase activity	2	3	1	0.00801632	0
474	allantoate transport	7	1	1	0.00808275	0
474	gamma-aminobutyric acid:proton symporter activity	7	1	1	0.00808275	0
474	ureidoglycolate hydrolase activity	7	1	1	0.00808275	0
474	ureidoglycolate lyase activity	7	1	1	0.00808275	0
474	allantoate transmembrane transporter activity	7	1	1	0.00808275	0
89	endonucleolytic cleavage to generate mature 5'-end of SSU-rRNA from (SSU-rRNA, 5.8S rRNA, LSU-rRNA)	45	32	3	0.00810934	0
446	phospholipid scramblase activity	2	1	1	0.0081783	0
446	cardiolipin synthase activity	2	1	1	0.0081783	0
26	GDP binding	65	63	5	0.00818716	0
312	uroporphyrin-III C-methyltransferase activity	11	1	1	0.00827256	0
312	sulfate assimilation via adenylyl sulfate reduction	11	1	1	0.00827256	0
312	homoserine O-acetyltransferase activity	11	1	1	0.00827256	0
312	phosphoadenylyl-sulfate reductase (thioredoxin) activity	11	1	1	0.00827256	0
312	adenylylsulfate kinase activity	11	1	1	0.00827256	0
312	sulfate adenylyltransferase (ATP) activity	11	1	1	0.00827256	0
597	aromatic-amino-acid:2-oxoglutarate aminotransferase activity	2	2	1	0.00831648	0
597	branched-chain amino acid catabolic process to alcohol via Ehrlich pathway	2	1	1	0.00831648	0
597	kynurenine-oxoglutarate transaminase activity	2	2	1	0.00831648	0
597	phenylpyruvate decarboxylase activity	2	2	1	0.00831648	0
597	methionine catabolic process to 3-methylthiopropanol	2	1	1	0.00831648	0
284	chloride transmembrane transport	3	4	1	0.00847105	0
828	cell redox homeostasis	4	34	2	0.00847612	0
167	UDP-glucose 4-epimerase activity	4	1	1	0.00853667	0
167	UDP-glucose:hexose-1-phosphate uridylyltransferase activity	4	1	1	0.00853667	0
654	NAD-dependent histone deacetylase activity (H3-K14 specific)	3	6	1	0.00866297	0
846	positive regulation of nitric oxide biosynthetic process	3	1	1	0.00870293	0
846	cyclic threonylcarbamoyladenosine biosynthetic process	3	2	1	0.00870293	0
846	NADPH-hemoprotein reductase activity	3	2	1	0.00870293	0
846	tRNA threonylcarbamoyladenosine dehydratase	3	2	1	0.00870293	0
5	peptidyl-lysine modification to peptidyl-hypusine	191	2	2	0.00870311	0
364	mannosylphosphate transferase activity	4	1	1	0.00880004	0
86	positive regulation of replicative senescence	6	1	1	0.00884318	0
86	polyphosphate kinase activity	6	1	1	0.00884318	0
25	dolichyl-diphosphooligosaccharide-protein glycotransferase activity	40	7	2	0.00886681	0
877	N,N-dimethylaniline monooxygenase activity	1	1	1	0.00887178	0
89	'de novo' IMP biosynthetic process	45	9	2	0.00891479	0
289	acetolactate synthase activity	3	2	1	0.00896041	0
289	imidazoleglycerol-phosphate synthase activity	3	2	1	0.00896041	0
448	nucleus disassembly	4	41	2	0.00896311	0
804	putrescine transport	4	4	1	0.00897445	0
804	spermidine transmembrane transport	4	4	1	0.00897445	0
753	glucan endo-1,4-beta-glucanase activity, C-3 substituted reducing group	6	2	1	0.00903539	0
753	glucan endo-1,3-beta-glucanase activity, C-3 substituted reducing group	6	2	1	0.00903539	0
753	(1->3)-beta-D-glucan catabolic process	6	2	1	0.00903539	0
306	transcription factor activity, core RNA polymerase II recruiting	55	6	2	0.00905325	0
673	L-serine biosynthetic process	2	5	1	0.00920348	0
422	RNA secondary structure unwinding	3	27	2	0.00920735	0
467	oleoyl-[acyl-carrier-protein] hydrolase activity	6	1	1	0.00921493	0
467	myristoyl-[acyl-carrier-protein] hydrolase activity	6	1	1	0.00921493	0
467	aspartate carbamoyltransferase activity	6	1	1	0.00921493	0
467	palmitoyl-[acyl-carrier-protein] hydrolase activity	6	1	1	0.00921493	0
467	negative regulation of pyrimidine nucleobase metabolic process	6	1	1	0.00921493	0
467	3-dehydroquinate synthase activity	6	1	1	0.00921493	0
467	3-phosphoshikimate 1-carboxyvinyltransferase activity	6	1	1	0.00921493	0
467	enoyl-[acyl-carrier-protein] reductase (NADH) activity	6	1	1	0.00921493	0
467	3-hydroxyoctanoyl-[acyl-carrier-protein] dehydratase activity	6	1	1	0.00921493	0
467	[acyl-carrier-protein] S-acetyltransferase activity	6	1	1	0.00921493	0
467	shikimate 3-dehydrogenase (NADP+) activity	6	1	1	0.00921493	0
467	3-dehydroquinate dehydratase activity	6	1	1	0.00921493	0
467	shikimate kinase activity	6	1	1	0.00921493	0
954	NADH pyrophosphatase activity	2	3	1	0.00924906	0
463	homocitrate synthase activity	2	2	1	0.00926158	0
463	2-isopropylmalate synthase activity	2	2	1	0.00926158	0
173	diadenosine pentaphosphate catabolic process	6	1	1	0.00935004	0
173	diadenosine hexaphosphate catabolic process	6	1	1	0.00935004	0
173	adenosine 5'-(hexahydrogen pentaphosphate) catabolic process	6	1	1	0.00935004	0
173	ADP-ribose diphosphatase activity	6	1	1	0.00935004	0
173	bis(5'-adenosyl)-pentaphosphatase activity	6	1	1	0.00935004	0
173	inositol-1,5-bisdiphosphate-2,3,4,6-tetrakisphosphate 1-diphosphatase activity	6	1	1	0.00935004	0
173	inositol-1,5-bisdiphosphate-2,3,4,6-tetrakisphosphate 5-diphosphatase activity	6	1	1	0.00935004	0
173	diphosphoinositol-polyphosphate diphosphatase activity	6	1	1	0.00935004	0
173	inositol diphosphate tetrakisphosphate diphosphatase activity	6	1	1	0.00935004	0
173	bis(5'-adenosyl)-hexaphosphatase activity	6	1	1	0.00935004	0
173	pyridoxamine-phosphate oxidase activity	6	1	1	0.00935004	0
173	inositol-3,5-bisdiphosphate-2,3,4,6-tetrakisphosphate 5-diphosphatase activity	6	1	1	0.00935004	0
173	inositol-1-diphosphate-2,3,4,5,6-pentakisphosphate diphosphatase activity	6	1	1	0.00935004	0
173	Arp2/3 complex binding	6	1	1	0.00935004	0
173	actin filament debranching	6	1	1	0.00935004	0
173	inositol-3-diphosphate-1,2,4,5,6-pentakisphosphate diphosphatase activity	6	1	1	0.00935004	0
173	inositol-5-diphosphate-1,2,3,4,6-pentakisphosphate diphosphatase activity	6	1	1	0.00935004	0
1106	positive regulation of sterol import by positive regulation of transcription from RNA polymerase II promoter	1	4	1	0.0094158	1
1106	negative regulation of filamentous growth of a population of unicellular organisms in response to starvation by negative regulation of transcription from RNA polymerase II promoter	1	2	1	0.0094158	1
1106	positive regulation of induction of conjugation with cellular fusion by negative regulation of transcription from RNA polymerase II promoter by pheromones	1	2	1	0.0094158	1
272	AMP deaminase activity	8	1	1	0.00944569	0
493	meiotic telophase I	3	114	2	0.00948108	0
493	negative regulation of DNA recombinase mediator complex assembly	3	1	1	0.00948108	0
285	XMP salvage	2	1	1	0.00965294	0
285	xanthine phosphoribosyltransferase activity	2	1	1	0.00965294	0
285	mRNA (guanine-N7-)-methyltransferase activity	2	1	1	0.00965294	0
69	protein-arginine omega-N monomethyltransferase activity	2	3	1	0.00970711	0
26	NLS-bearing protein import into nucleus	65	17	3	0.00971657	0
402	ncRNA export from nucleus	3	2	1	0.00979094	0
796	osmosensory signaling pathway via Sho1 osmosensor	2	6	1	0.00981622	0
224	negative regulation of translational frameshifting	4	2	1	0.00981787	0
224	ornithine decarboxylase activity	4	2	1	0.00981787	0
483	GTPase activator activity	4	55	2	0.00984555	0
215	peptidyl-diphthamide biosynthetic process from peptidyl-histidine	26	7	2	0.00987644	0
